# Wayanad Sky Islands Survey 2025

**DOI:** 10.1101/2025.05.29.656751

**Authors:** MP Sivachand, RL Rathish, Ek Shyama, CK Vishnudas

**Affiliations:** Hume Centre for Ecology & Wildlife Biology; Kerala Veterinary and Animal Sciences University

**Author notes:** Research Assistant, Ecosystem & Wildlife, Hume Centre for Ecology & Wildlife Biology (MP Sivachand, Ek Shyama). Principal Investigator, Ecosystem & Wildlife, Hume Centre for Ecology & Wildlife Biology (CK Vishnudas).

**Keywords:** Sky Islands, Shola, Western Ghats, eBird, Wayanad

## Abstract

The Shola Sky Islands of the Western Ghats are isolated montane habitats that harbour significant avian diversity and endemism. This study assessed bird species diversity across five mountain ranges in Wayanad, Kerala (Banasura, Brahmagiri, Camels Hump, Kuricharmala, and Manikunnu) situated above 1200 meters. A total of 114 species were recorded, with the Camels Hump range supporting the highest diversity (81 species). Patterns of species richness were found to correspond with mountain area and degree of isolation, consistent with the principles of island biogeography. Birds were classified by taxonomic order and family, with Passeriformes being the most dominant order. Among families, Muscicapidae recorded the highest number of species, followed by Accipitridae and Phylloscopidae. Invertivores constituted the majority of trophic guilds, and species richness showed a general decline with increasing elevation. These findings highlight the importance of habitat area and connectivity in shaping avian communities within sky island ecosystems. They also underline the urgent need for targeted conservation efforts in this ecologically sensitive region, much of which falls under territorial divisions, including reserve and vested forests.
