## Appendix Table for "Wayanad Sky Islands Survey 2025": Tables.xlsx

### Sheet: Appendix
Scientific Name	Mountain Range	Elevation (m)	Trophic.Niche
Accipiter nisus	BA	1401-1500	Vertivore
Acritillas indica	BM, BA, CH, KM, MK	1200-1300, 1301-1400, 1401-1500, 1501-1600, 1601-1700, 1700-1800	Omnivore
Acrocephalus agricola	CH	1200-1300	Invertivore
Acrocephalus dumetorum	BM, CH, KM, MK	1200-1300, 1301-1400, 1401-1500, 1501-1600, 1601-1700	Invertivore
Aegithina tiphia	CH	1301-1400	Invertivore
Aerodramus unicolor	BM	1301-1400	Invertivore
Alcippe poioicephala	BM, BA, CH, KM, MK	1200-1300, 1301-1400, 1401-1500, 1501-1600, 1601-1700	Invertivore
Anthus hodgsoni	CH, KM	1200-1300, 1601-1700	Invertivore
Arachnothera longirostra	CH	1200-1300, 1301-1400, 1401-1500, 1501-1600	Nectarivore
Argya subrufa	BM, KM, MK	1200-1300, 1301-1400	Invertivore
Buceros bicornis	BA	1301-1400	Frugivore
Buteo buteo	CH	1200-1300	Vertivore
Caprimulgus indicus	BA, KM	1200-1300, 1301-1400, 1401-1500	Invertivore
Carpodacus erythrinus	CH	1200-1300, 1601-1700	Granivore
Centropus sinensis	CH	1501-1600	Vertivore
Chalcophaps indica	BM, CH	1200-1300, 1301-1400, 1501-1600	Omnivore
Chrysocolaptes socialis	BA, CH, KM, MK	1200-1300, 1301-1400, 1501-1600, 1601-1700	Invertivore
Cinnyris lotenius	CH	1501-1600	Nectarivore
Cisticola exilis	BM, CH	1200-1300, 1501-1600	Invertivore
Columba elphinstonii	CH	1501-1600	Frugivore
Copsychus saularis	BM	1301-1400	Invertivore
Corvus macrorhynchos	BM, CH	1200-1300, 1301-1400	Omnivore
Culicicapa ceylonensis	BM, BA, CH, KM, MK	1200-1300, 1301-1400, 1401-1500, 1501-1600, 1601-1700	Invertivore
Cyornis pallidipes	KM	1301-1400	Invertivore
Cyornis tickelliae	BA, CH, KM, MK	1200-1300, 1301-1400, 1401-1500	Invertivore
Dendrocitta leucogastra	BA	1401-1500	Omnivore
Dendronanthus indicus	CH	1301-1400	Invertivore
Dicaeum concolor	BM, BA, CH, KM, MK	1200-1300, 1301-1400, 1401-1500, 1501-1600, 1601-1700	Omnivore
Dicrurus aeneus	MK	1200-1300	Invertivore
Dicrurus leucophaeus	CH, KM, MK	1200-1300, 1301-1400	Invertivore
Dicrurus macrocercus	BA	1301-1400, 1401-1500	Invertivore
Dicrurus paradiseus	CH	1200-1300	Invertivore
Dinopium benghalense	CH	1200-1300	Invertivore
Ducula cuprea	CH	1200-1300, 1501-1600	Frugivore
Dumetia atriceps	BA, CH, KM, MK	1200-1300, 1301-1400, 1401-1500, 1501-1600	Invertivore
Egretta garzetta	CH	1301-1400	Aquatic predator
Elanus caeruleus	KM	1301-1400	Vertivore
Eudynamys scolopaceus	KM	1200-1300, 1301-1400	Frugivore
Eumyias albicaudatus	BM, CH, KM, MK	1200-1300, 1301-1400, 1401-1500, 1501-1600, 1601-1700, 1700-1800	Invertivore
Eumyias thalassinus	BM, BA, CH	1200-1300, 1301-1400, 1401-1500	Invertivore
Falco peregrinus peregrinator	CH, MK	1200-1300, 1301-1400, 1401-1500, 1601-1700	Vertivore
Falco tinnunculus	CH	1301-1400, 1501-1600, 1601-1700	Vertivore
Ficedula albicilla	BM	1200-1300	Invertivore
Ficedula nigrorufa	BM, BA, CH	1200-1300, 1301-1400, 1401-1500, 1501-1600, 1601-1700	Invertivore
Galloperdix spadicea	BM	1200-1300	Omnivore
Gallus sonneratii	BM, BA, CH, KM, MK	1200-1300, 1301-1400, 1401-1500, 1501-1600	Omnivore
Geokichla citrina	CH, MK	1200-1300	Omnivore
Gracula indica	CH	1200-1300, 1301-1400	Frugivore
Harpactes fasciatus	KM	1200-1300	Invertivore
Hemipus picatus	CH	1501-1600	Invertivore
Hieraaetus pennatus	BA, CH	1200-1300, 1301-1400, 1601-1700	Vertivore
Hirundapus giganteus	CH	1501-1600	Invertivore
Hirundo domicola	CH, KM	1301-1400, 1401-1500, 1501-1600	Invertivore
Hirundo rustica	CH	1200-1300	Invertivore
Hypothymis azurea	MK	1200-1300	Invertivore
Hypsipetes ganeesa	BM, BA, CH, KM, MK	1200-1300, 1301-1400, 1401-1500, 1501-1600, 1601-1700, 1700-1800	Frugivore
Ictinaetus malaiensis	BM, BA, CH, KM, MK	1200-1300, 1301-1400, 1401-1500	Vertivore
Irena puella	BM, CH	1301-1400, 1501-1600	Frugivore
Lalage melanoptera	CH	1200-1300	Invertivore
Larvivora brunnea	BA, CH, KM, MK	1200-1300, 1301-1400, 1401-1500, 1501-1600	Invertivore
Leptocoma minima	BM, BA, CH, KM, MK	1200-1300, 1301-1400, 1401-1500, 1501-1600, 1601-1700, 1700-1800	Nectarivore
Leptocoma zeylonica	BA, MK	1200-1300, 1301-1400	Omnivore
Lophotriorchis kienerii	BM	1200-1300	Vertivore
Loriculus vernalis	CH	1200-1300, 1301-1400, 1501-1600	Frugivore
Machlolophus aplonotus	BM, CH, KM	1200-1300, 1301-1400	Invertivore
Montecincla jerdoni	CH	1200-1300, 1301-1400, 1401-1500, 1501-1600, 1601-1700, 1700-1800	Invertivore
Monticola solitarius	MK	1200-1300	Omnivore
Motacilla cinerea	BA, CH	1301-1400, 1401-1500, 1501-1600	Invertivore
Motacilla flava	CH	1200-1300	Invertivore
Muscicapa dauurica	CH, MK	1200-1300	Invertivore
Muscicapa muttui	BM, CH, MK	1200-1300, 1301-1400	Invertivore
Myophonus horsfieldii	BM, BA, CH, KM	1200-1300, 1301-1400, 1401-1500, 1501-1600	Aquatic predator
Ocyceros griseus	BA, MK	1200-1300, 1301-1400	Frugivore
Oriolus kundoo	BM, BA, KM	1200-1300, 1301-1400, 1401-1500	Omnivore
Pachyglossa agilis	CH	1301-1400	Frugivore
Parus cinereus	CH	1401-1500	Invertivore
Pellorneum ruficeps	BA, CH, MK	1200-1300, 1301-1400, 1501-1600, 1601-1700	Invertivore
Perdicula erythrorhyncha	BM, KM	1301-1400	Granivore
Pericrocotus flammeus	BM, CH, KM, MK	1200-1300, 1301-1400, 1401-1500	Invertivore
Pernis ptilorhynchus	CH, MK	1200-1300, 1301-1400, 1401-1500, 1501-1600, 1601-1700	Invertivore
Phylloscopus affinis	BM, CH	1200-1300, 1301-1400, 1401-1500, 1501-1600, 1601-1700	Invertivore
Phylloscopus humei	CH	1601-1700	Invertivore
Phylloscopus magnirostris	BM, BA, CH, KM, MK	1200-1300, 1301-1400, 1401-1500, 1501-1600, 1601-1700, 1700-1800	Invertivore
Phylloscopus nitidus	BM, CH, KM, MK	1200-1300, 1301-1400, 1401-1500, 1501-1600, 1601-1700	Invertivore
Phylloscopus occipitalis	BM, CH, MK	1200-1300, 1301-1400, 1700-1800	Invertivore
Phylloscopus trochiloides	BM, BA, CH, KM, MK	1200-1300, 1301-1400, 1401-1500, 1501-1600, 1601-1700	Invertivore
Phylloscopus tytleri	CH	1601-1700	Invertivore
Picumnus innominatus	CH	1200-1300	Invertivore
Picus chlorolophus	BM	1301-1400, 1601-1700	Invertivore
Pitta brachyura	KM	1200-1300, 1301-1400	Invertivore
Pomatorhinus horsfieldii	BM, BA, CH, KM, MK	1200-1300, 1301-1400, 1401-1500, 1501-1600, 1601-1700	Invertivore
Prinia hodgsonii	BM, CH	1200-1300, 1301-1400	Invertivore
Psilopogon haemacephalus	BM	1200-1300	Frugivore
Psilopogon malabaricus	CH	1200-1300	Frugivore
Psilopogon viridis	BM, BA, CH, KM, MK	1200-1300, 1301-1400, 1401-1500, 1501-1600, 1601-1700, 1700-1800	Frugivore
Pterorhinus delesserti	BA	1401-1500	Invertivore
Ptyonoprogne concolor	KM	1401-1500	Invertivore
Pycnonotus jocosus	BM, CH, KM, MK	1200-1300, 1301-1400, 1401-1500, 1501-1600, 1601-1700	Omnivore
Rubigula gularis	CH	1200-1300	Frugivore
Sarcogyps calvus	BA	1301-1400	Scavenger
Saxicola caprata	CH, KM	1200-1300, 1301-1400, 1401-1500, 1601-1700	Invertivore
Schoenicola platyurus	CH	1501-1600, 1601-1700	Invertivore
Sholicola major	CH	1401-1500, 1501-1600, 1601-1700, 1700-1800	Invertivore
Sitta frontalis	BM, CH, KM	1200-1300, 1301-1400, 1401-1500, 1501-1600, 1601-1700	Invertivore
Spilornis cheela	BM, CH, MK	1200-1300, 1301-1400, 1401-1500, 1601-1700	Vertivore
Strix leptogrammica	KM	1200-1300	Vertivore
Strix ocellata	KM	1200-1300	Vertivore
Tephrodornis pondicerianus	BM	1301-1400	Invertivore
Terpsiphone paradisi	BM, BA, MK	1200-1300, 1401-1500	Invertivore
Treron affinis	CH	1200-1300, 1301-1400, 1501-1600	Frugivore
Turdus simillimus	BM, CH	1200-1300, 1301-1400, 1501-1600, 1601-1700	Omnivore
Yungipicus nanus	BM, CH	1301-1400	Invertivore
Zoonavena sylvatica	BA	1301-1400	Invertivore
Zosterops palpebrosus	BM, BA, CH, KM, MK	1200-1300, 1301-1400, 1401-1500, 1501-1600, 1601-1700, 1700-1800	Omnivore

### Sheet: Diversity Index
Mountain range	Nearest Neighbor	Mean Isolation Distance	Distance to Nearest Neighbour ( KM)	Elevation (meters)	Area ( acre)	No. of Species	Shannon Diversity	True Diversity (Shannon)	Simpson Diversity	True Diversity (Simpson)
Banasura Mountain range	Kuricharmala Mountain range	24.9	14.83	2051	3949.62	47	3.0085	20.257	0.9138	11.6009
Brahmagiri Mountain range	Banasura Mountain range	38.57	26.76	1600	1468.76	35	3.0319	20.7366	0.9313	14.556
Camel's Hump Mountain range	Manikunnu Mountain range	27.4225	10.78	2100	8689.49	81	3.2278	25.2241	0.9305	14.3885
Kuricharmala Mountain range	Banasura Mountain range	21.655	14.83	1607	3061.83	41	3.0625	21.3809	0.9207	12.6103
Manikunnu Mountain range	Camel's Hump Mountain range	23.2725	10.78	1410	88.03	38	3.0237	20.5673	0.9247	13.2802

### Sheet: Bray Curtis
Mountain Range	Banasura	Brahmagiri	Camel's Hump	Kuricharmala	Manikunnu
Banasura	0	0.4834	0.6928	0.5204	0.5574
Brahmagiri	0.4834	0	0.7934	0.5689	0.5182
Camel's Hump	0.6928	0.7934	0	0.7583	0.7664
Kuricharmala	0.5204	0.5689	0.7583	0	0.5803
Manikunnu	0.5574	0.5182	0.7664	0.5803	0
